# Macrophage DYRK1A is broadly required for bacterial phagocytosis

**DOI:** 10.64898/2026.10.09.758040

**Authors:** Madison E. Sanchez, Maureen K. Thomason, Joshua J. Woodward, Michelle L. Reniere

## Abstract

*Listeria monocytogenes* is an intracellular foodborne pathogen that causes the serious illness listeriosis. Macrophages are central to the outcome of *L. monocytogenes* infection, yet the host requirements that facilitate bacterial uptake remain incompletely understood. In a previous genome-wide screen for macrophage factors that influence *L. monocytogenes* infection, we identified the macrophage kinase DYRK1A, which has been studied largely in neurodevelopment and cancer models but has no described role in bacterial infection. Here we show that DYRK1A promotes efficient internalization of *L. monocytogenes* by macrophages. Using several complementary approaches, we find that DYRK1A acts early during infection, primarily by promoting bacterial attachment to the macrophage surface. Transcriptomics of DYRK1A-deficient macrophages revealed reduced abundance of transcripts encoding membrane-associated proteins and components of innate immune and phagocytic pathways, suggesting a transcriptional basis for the attachment defect. Consistent with the broad nature of these changes, the role of DYRK1A extended beyond uptake of *L. monocytogenes* to the Fc receptor pathway and to additional bacterial species spanning multiple genera, establishing a broad role in macrophage phagocytosis. Together, these findings define a previously undescribed role for the host factor DYRK1A in macrophage phagocytosis and expand the function of DYRK1A beyond its established roles to innate immune defense.
