## Supplemental Table 2 for "Macrophage DYRK1A is broadly required for bacterial phagocytosis"

### Sheet: Read Me
Information for all Tabs
Column Title	Notes
ensmblID	Obtained from Limma differential expression analysis (Table S1)
Gene	Obtained from Limma differential expression analysis (Table S1)
Biological Function	Summaries obtained via Cladue by Anthropic (Sonnett 5.5)
Pathway	Summaries obtained via Cladue by Anthropic (Sonnett 5.5)
GSEA value	Expression value calculated from via GSEA analysis (FDR q > 0.05). GSEA input data obtained from all gene t-value ranked list via Limma differential expression analysis (Table S1)
Representation of gene in GESEA pathway	Significant genes represented in labeled pathways as determined by GSEA analysis
Limma: log2FC	Obtained from Limma differential expression analysis (Table S1). Note that values are statistically significant if log2FC = FC 1.5 = +/- 0.5849
Limma: FDR	Obtained from Limma differential expression analysis (Table S1). Note that values are statistically significant if FDR = -log10(adj p val) = FDR < 0.05 = >1.301

### Sheet: Phagocytosis and Endocytosis
					Representation of gene in GESEA pathway						limma
ensmblID	Gene	Biological Function	Pathway	GSEA value	Regulation of Phagocytosis	Positive Regulation of Phagocytosis	Positive Regulation of Endocytosis	Phagocytosis	Role of Phospholipids in Phagocytosis	Negative Regulation of Endocytosis	log2FC	FDR
ENSMUSG00000017631	Abr	Rho GTPase regulator, cytoskeletal signaling	Actin cytoskeleton	-3.0663							-0.55956	1.3471
ENSMUSG00000054808	Actn4	Alpha-actinin, crosslinks actin filaments	Actin cytoskeleton	-3.2499							-0.40945	1.4651
ENSMUSG00000029106	Add1	Adducin, membrane cytoskeleton assembly	Actin cytoskeleton	-2.6877							-0.50741	1.1191
ENSMUSG00000032231	Anxa2	Annexin, membrane-actin linkage, exocytosis	Actin cytoskeleton	-10.56							-1.7434	6.0546
ENSMUSG00000000631	Myo18a	Unconventional myosin, Golgi/cytoskeleton organization	Actin cytoskeleton	-1.9659							-0.43763	0.70017
ENSMUSG00000022488	Nckap1l	WAVE complex component, actin regulation	Actin cytoskeleton	-2.4698							-0.48829	0.98468
ENSMUSG00000032462	Pik3cb	PI3K catalytic subunit, PIP3 generation	Actin cytoskeleton	-3.1							-0.71971	1.3655
ENSMUSG00000032733	Snx33	C2-domain calcium-binding protein, membrane trafficking	Actin cytoskeleton	-3.9117							-1.1002	1.925
ENSMUSG00000022892	App	Amyloid precursor, neuronal membrane protein	Amyloid / neuronal membrane	-4.1045							-0.56312	2.0681
ENSMUSG00000007659	Bcl2l1	Anti-apoptotic regulator, cell survival	Apoptosis & cell survival	-5.3857							-0.72789	2.9622
ENSMUSG00000021701	Plk2	Serine/threonine kinase, cell cycle regulation	Apoptosis & cell survival	-9.9709							-2.0704	5.7784
ENSMUSG00000030314	Atg7	E1-like enzyme, autophagy activation	Autophagy & protein quality control	-3.0743							-0.35536	1.3521
ENSMUSG00000030720	Cln3	Lysosomal membrane protein, trafficking regulation	Autophagy & protein quality control	-2.885							-0.43441	1.2395
ENSMUSG00000026792	Lrsam1	E3 ubiquitin ligase, xenophagy of bacteria	Autophagy & protein quality control	-2.5568							-0.43456	1.0372
ENSMUSG00000024589	Nedd4l	E3 ubiquitin ligase, membrane protein turnover	Autophagy & protein quality control	-6.1076							-1.2076	3.419
ENSMUSG00000024164	C3	Central complement protein, immune defense	Complement system	-7.9745							-3.2793	4.6592
ENSMUSG00000001128	Cfp	Properdin, stabilizes complement alternative pathway	Complement system	-10.285							-2.2431	5.9448
ENSMUSG00000035385	Ccl2	Chemokine, recruits monocytes to inflammation	Cytokine / inflammatory signaling	-2.7388							-0.77984	1.1503
ENSMUSG00000031712	Il15	Cytokine, promotes lymphocyte proliferation	Cytokine / inflammatory signaling	-1.9122							-0.38971	0.67073
ENSMUSG00000004040	Stat3	Transcription factor, cytokine signaling response	Cytokine / inflammatory signaling	-4.6889							-0.66658	2.466
ENSMUSG00000002603	Tgfb1	Cytokine regulating growth, immune suppression	Cytokine / inflammatory signaling	-2.8224							-0.33113	1.2016
ENSMUSG00000023951	Vegfa	Growth factor, angiogenesis stimulation	Cytokine / inflammatory signaling	-1.6965							-0.29	0.56105
ENSMUSG00000002602	Axl	TAM receptor kinase, efferocytosis signaling	Efferocytosis / phagocytic checkpoint	-2.903							-2.7312	1.2512
ENSMUSG00000034652	Cd300a	Inhibitory immune receptor, myeloid signaling	Efferocytosis / phagocytic checkpoint	-2.93							-0.31788	1.267
ENSMUSG00000047798	Cd300lf	Inhibitory receptor, myeloid cell signaling	Efferocytosis / phagocytic checkpoint	-7.0884							-1.3803	4.0845
ENSMUSG00000055447	Cd47	Membrane protein, 'don't eat me' signal	Efferocytosis / phagocytic checkpoint	-4.5753							-0.60121	2.3885
ENSMUSG00000031451	Gas6	Ligand activating TAM receptors, efferocytosis	Efferocytosis / phagocytic checkpoint	-1.7248							-0.24167	0.57603
ENSMUSG00000037902	Sirpa	Immune inhibitory receptor, phagocytosis regulation	Efferocytosis / phagocytic checkpoint	-3.071							-0.42398	1.3503
ENSMUSG00000037820	Tgm2	Transglutaminase, crosslinks proteins, efferocytosis	Efferocytosis / phagocytic checkpoint	-6.5196							-1.0076	3.7086
ENSMUSG00000022841	Ap2m1	Clathrin adaptor subunit, endocytosis	Endocytosis & vesicle trafficking	-1.7691							-0.16813	0.59815
ENSMUSG00000020263	Appl2	Endosomal adaptor, receptor signaling regulation	Endocytosis & vesicle trafficking	-2.8837							-0.55818	1.2392
ENSMUSG00000032812	Arap1	Arf/Rho GAP, membrane trafficking regulation	Endocytosis & vesicle trafficking	-4.3383							-0.72348	2.2287
ENSMUSG00000018909	Arrb1	Beta-arrestin, GPCR desensitization/signaling	Endocytosis & vesicle trafficking	-1.8891							-0.24864	0.65968
ENSMUSG00000025510	Cd151	Tetraspanin, cell adhesion and signaling	Endocytosis & vesicle trafficking	-2.4063							-0.75868	0.94683
ENSMUSG00000025351	Cd63	Tetraspanin, exosome and lysosome marker	Endocytosis & vesicle trafficking	-2.3394							-0.38326	0.90561
ENSMUSG00000026825	Dnm1	Dynamin, synaptic vesicle endocytosis	Endocytosis & vesicle trafficking	-6.7462							-2.1108	3.8629
ENSMUSG00000033335	Dnm2	Dynamin, membrane fission and endocytosis	Endocytosis & vesicle trafficking	-2.1442							-0.31962	0.79668
ENSMUSG00000027523	Gnas	G-protein alpha subunit, signal transduction	Endocytosis & vesicle trafficking	-2.5254							-0.51709	1.0171
ENSMUSG00000029103	Lrpap1	BAR-domain sorting nexin, endocytic membrane remodeling	Endocytosis & vesicle trafficking	-5.3503							-0.76521	2.9408
ENSMUSG00000036273	Lrrk2	Kinase, vesicle trafficking regulation	Endocytosis & vesicle trafficking	-2.6852							-0.96672	1.118
ENSMUSG00000003363	Pld3	Low-affinity IgG Fc receptor, phagocytosis	Endocytosis & vesicle trafficking	-4.62							-0.7326	2.4195
ENSMUSG00000052160	Pld4	Lysosomal 5' exonuclease, nucleic acid degradation	Endocytosis & vesicle trafficking	-4.38							-0.61632	2.2535
ENSMUSG00000056515	Rab31	GTPase regulating endosomal trafficking	Endocytosis & vesicle trafficking	-1.7884							-0.38141	0.60887
ENSMUSG00000024743	Syt7	Synaptotagmin, calcium-triggered membrane fusion	Endocytosis & vesicle trafficking	-2.5105							-0.78446	1.0087
ENSMUSG00000003814	Calr	Calcium-binding chaperone, ER protein folding	ER & calcium handling	-2.124							-0.19465	0.78456
ENSMUSG00000021596	Mctp1	Lipid-binding chaperone, Src-family kinase activation	ER & calcium handling	-5.746							-2.3776	3.1886
ENSMUSG00000062070	Pgk1	Glycolytic enzyme, ATP generation	Glycolysis / energy metabolism	-3.92							-0.41875	1.9284
ENSMUSG00000063065	Mapk3	ERK1 kinase, growth and stress signaling	Growth factor receptor / MAPK signaling	-5.8							-0.7282	3.2244
ENSMUSG00000009376	Met	Receptor tyrosine kinase, growth factor signaling	Growth factor receptor / MAPK signaling	-15.64							-3.0008	8.4101
ENSMUSG00000006611	Hfe	Regulates iron absorption, transferrin receptor	Iron homeostasis	-1.9736							-0.22643	0.70395
ENSMUSG00000026177	Slc11a1	Metal ion transporter, antimicrobial defense	Iron homeostasis	-1.9299							-0.4915	0.67968
ENSMUSG00000029716	Tfr2	Transferrin receptor, iron homeostasis sensor	Iron homeostasis	-1.7883							-0.77142	0.60887
ENSMUSG00000032554	Trf	Transferrin, iron transport protein	Iron homeostasis	-2.6368							-0.65505	1.0843
ENSMUSG00000002985	Apoe	Lipoprotein, cholesterol transport regulation	Lipid signaling & metabolism	-1.8938							-1.7415	0.66116
ENSMUSG00000022037	Clu	Clusterin, chaperone, lipid transport	Lipid signaling & metabolism	-10.163							-4.8929	5.8816
ENSMUSG00000059714	Flot1	Flotillin, lipid raft membrane organization	Lipid signaling & metabolism	-3.744							-0.63721	1.8024
ENSMUSG00000037295	Ldlrap1	Adaptor for LDL receptor endocytosis	Lipid signaling & metabolism	-3.7117							-0.46448	1.7791
ENSMUSG00000060601	Nr1h2	LXRβ nuclear receptor, cholesterol sensing	Lipid signaling & metabolism	-2.8986							-0.39319	1.2483
ENSMUSG00000002108	Nr1h3	LXRα nuclear receptor, cholesterol efflux	Lipid signaling & metabolism	-3.3166							-1.6285	1.5073
ENSMUSG00000020828	Pld2	Phospholipase D, membrane lipid signaling	Lipid signaling & metabolism	-6.9678							-1.5165	4.0017
ENSMUSG00000037049	Smpd1	Sphingomyelinase, lysosomal lipid degradation	Lipid signaling & metabolism	-6.7889							-1.0873	3.8945
ENSMUSG00000061878	Sphk1	Sphingosine kinase, lipid signaling regulator	Lipid signaling & metabolism	-12.322							-3.8901	6.9066
ENSMUSG00000096054	Syne1	Nesprin, nuclear-cytoskeleton connection	Nuclear envelope / cytoskeleton link	-4.6384							-0.94414	2.43
ENSMUSG00000026849	Tor1a	AAA+ ATPase, nuclear envelope function	Nuclear envelope / cytoskeleton link	-2.1913							-0.26383	0.82159
ENSMUSG00000006519	Cyba	NADPH oxidase subunit, reactive oxygen production	Oxidative & nitrosative stress	-2.7774							-0.57764	1.1754
ENSMUSG00000020826	Nos2	Inducible nitric oxide synthase, antimicrobial defense	Oxidative & nitrosative stress	-10.55							-3.163	6.0546
ENSMUSG00000060802	B2m	MHC class I component, immune presentation	Phagocytic & scavenger receptors	-4.3641							-0.38294	2.2463
ENSMUSG00000051439	Cd14	Co-receptor, LPS recognition, innate immunity	Phagocytic & scavenger receptors	-7.2545							-1.1722	4.1922
ENSMUSG00000002944	Cd36	Scaffold receptor, fatty acid/phagocytic uptake	Phagocytic & scavenger receptors	-4.3992							-2.6359	2.2684
ENSMUSG00000058715	Fcer1g	Fc receptor signaling adaptor subunit	Phagocytic & scavenger receptors	-2.951							-0.41871	1.2769
ENSMUSG00000059498	Fcgr3	Endolysosomal ssDNA exonuclease, TLR9 restraint	Phagocytic & scavenger receptors	-3.42							-0.35345	1.5754
ENSMUSG00000059089	Fcgr4	Activating IgG Fc receptor, phagocytosis	Phagocytic & scavenger receptors	-6.88							-1.8098	3.9543
ENSMUSG00000016024	Lbp	Binds bacterial LPS, innate immunity	Phagocytic & scavenger receptors	-3.3166							-1.743	1.5073
ENSMUSG00000037936	Scarb1	Scavenger receptor, lipoprotein and lipid uptake	Phagocytic & scavenger receptors	-2.6168							-0.38752	1.0713
ENSMUSG00000030530	Furin	Protease, cleaves and activates precursor proteins	Protein processing & maturation	-4.91							-0.87636	2.6326
ENSMUSG00000028874	Fgr	Src-family kinase, myeloid cell signaling	Src-family kinase signaling	-2.4509							-1.6327	0.97278
ENSMUSG00000003283	Hck	Src-family kinase, myeloid cell signaling	Src-family kinase signaling	-6.0832							-2.0964	3.4051
ENSMUSG00000027646	Src	Tyrosine kinase, growth and adhesion signaling	Src-family kinase signaling	-9.75							-3.0967	5.6628
ENSMUSG00000029254	Stap1	Adaptor protein, cytokine and kinase signaling	Src-family kinase signaling	-5.9037							-1.2695	3.2922
ENSMUSG00000002058	Unc119	ER chaperone, LDLR-family receptor folding	Src-family kinase signaling	-3.7991							-0.99969	1.8439

### Sheet: Innate Immune Surface Receptors
					Representation of gene in GESEA pathway					Limma
ensmblID	Gene	Biological Function	Pathway	GSEA	TLR4 Signaling Pathway	Cell Surface TLR Pathway	Innate Immune Response	Cell Surface PRR Signaling	TLR Cascades	log2FC	FDR
ENSMUSG00000027995	Tlr2	Pattern recognition receptor, microbial detection	Pattern recognition & microbial sensing	-2.6151						-0.71021	1.0706
ENSMUSG00000051439	Cd14	Co-receptor, LPS recognition, innate immunity	Pattern recognition & microbial sensing	-7.2545						-1.1722	4.1922
ENSMUSG00000021624	Cd180	TLR-related receptor, B cell signaling	Pattern recognition & microbial sensing	-2.7277						-0.48683	1.142
ENSMUSG00000016024	Lbp	Binds bacterial LPS, innate immunity	Pattern recognition & microbial sensing	-3.3166						-1.743	1.5073
ENSMUSG00000036908	Unc93b1	Chaperone, trafficking of nucleic acid TLRs	Pattern recognition & microbial sensing	-3.3399						-0.47081	1.5206
ENSMUSG00000026938	Fcna	Ficolin, lectin pathway complement activation	Pattern recognition & microbial sensing	-6.5488						-1.3368	3.7311
ENSMUSG00000032109	Nlrx1	Mitochondrial NLR, innate immune regulation	Pattern recognition & microbial sensing	-2.699						-0.63656	1.125
ENSMUSG00000032508	Myd88	Adaptor protein, TLR/IL-1 receptor signaling	TLR / IL-1R adaptor signaling	-1.7336						-0.21319	0.5812
ENSMUSG00000047123	Ticam1	TRIF adaptor, TLR3/4 signaling	TLR / IL-1R adaptor signaling	-5.6213						-1.1787	3.113
ENSMUSG00000064289	Tank	Adaptor protein, TBK1/NF-kB signaling	TLR / IL-1R adaptor signaling	-3.1522						-0.85192	1.4054
ENSMUSG00000057135	Scimp	Adaptor protein, TLR signaling in macrophages	TLR / IL-1R adaptor signaling	-3.9141						-1.1982	1.9269
ENSMUSG00000025017	Pik3ap1	Adaptor linking BCR/TLR to PI3K	TLR / IL-1R adaptor signaling	-3.1908						-1.0496	1.426
ENSMUSG00000060477	Irak2	Kinase, TLR/IL-1 receptor signaling	IRAK kinase signaling	-3.9309						-0.75746	1.9387
ENSMUSG00000059883	Irak4	Kinase, initiates TLR/IL-1 signaling	IRAK kinase signaling	-2.0278						-0.39204	0.73211
ENSMUSG00000042349	Ikbke	Kinase, activates NF-kB and interferon response	IRAK kinase signaling	-5.1874						-0.78375	2.8239
ENSMUSG00000004221	Ikbkg	NEMO, regulatory subunit of IKK complex	NF-kB activation & IKK complex	-2.3147						-0.48024	0.89128
ENSMUSG00000028163	Nfkb1	NF-kB subunit, inflammatory gene transcription	NF-kB activation & IKK complex	-2.2679						-0.33198	0.86425
ENSMUSG00000021025	Nfkbia	Inhibits NF-kB, controls inflammatory signaling	NF-kB activation & IKK complex	-1.9304						-0.43627	0.68
ENSMUSG00000017837	Nkiras2	Inhibits NF-kB activation, signaling regulation	NF-kB activation & IKK complex	-4.7609						-0.48365	2.5214
ENSMUSG00000044162	Tnip3	Inhibits NF-kB signaling, inflammation regulation	NF-kB activation & IKK complex	-10.065						-3.2796	5.8338
ENSMUSG00000025217	Btrc	E3 ligase adaptor, targets IkB degradation	NF-kB activation & IKK complex	-2.0636						-0.30623	0.75088
ENSMUSG00000024901	Peli3	E3 ubiquitin ligase, TLR signaling	NF-kB activation & IKK complex	-2.1191						-0.79384	0.78195
ENSMUSG00000052776	Oas1a	2'-5'-oligoadenylate synthetase, antiviral RNA defense	Antiviral interferon response	-4.6528						-2.4813	2.441
ENSMUSG00000001166	Oas1c	2'-5'-oligoadenylate synthetase family, antiviral response	Antiviral interferon response	-2.146						-0.91182	0.79784
ENSMUSG00000066861	Oas1g	2'-5'-oligoadenylate synthetase, antiviral RNA defense	Antiviral interferon response	-6.7971						-1.6386	3.8991
ENSMUSG00000063065	Mapk3	ERK1 kinase, growth and stress signaling	MAPK signaling	-5.805						-0.7282	3.2244
ENSMUSG00000053137	Mapk11	p38 kinase, stress and inflammatory signaling	MAPK signaling	-3.0436						-1.3102	1.3333
ENSMUSG00000031530	Dusp4	Phosphatase, inactivates MAPK signaling	MAPK signaling	-9.6399						-1.7484	5.6126
ENSMUSG00000015837	Sqstm1	p62, autophagy cargo receptor, signaling	Autophagy & selective degradation	-3.2766						-0.36887	1.4827
ENSMUSG00000026672	Optn	Autophagy receptor, NF-kB signaling regulation	Autophagy & selective degradation	-3.0851						-0.84501	1.3589
ENSMUSG00000004535	Tax1bp1	Autophagy receptor, NF-kB signaling regulation	Autophagy & selective degradation	-1.8413						-0.28396	0.63386
ENSMUSG00000033545	Znrf1	E3 ubiquitin ligase, membrane protein turnover	Autophagy & selective degradation	-1.8708						-0.26214	0.64827
ENSMUSG00000015291	Gdi1	Rab GDP dissociation inhibitor, vesicle trafficking	Vesicle trafficking & GTPase regulation	-3.1674						-0.47091	1.4137
ENSMUSG00000027935	Rab13	GTPase regulating vesicle trafficking, junctions	Vesicle trafficking & GTPase regulation	-2.2648						-0.51825	0.86319
ENSMUSG00000026825	Dnm1	Dynamin, synaptic vesicle endocytosis	Vesicle trafficking & GTPase regulation	-6.7462						-2.1108	3.8629
ENSMUSG00000033335	Dnm2	Dynamin, membrane fission and endocytosis	Vesicle trafficking & GTPase regulation	-2.1442						-0.31962	0.79668
ENSMUSG00000001751	Naglu	Lysosomal enzyme, heparan sulfate degradation	Lysosomal enzymes	-5.7175						-0.60555	3.1774
ENSMUSG00000025534	Gusb	Lysosomal enzyme, glycosaminoglycan degradation	Lysosomal enzymes	-3.0234						-0.26844	1.3186
ENSMUSG00000021939	Ctsb	Cathepsin B, lysosomal protein degradation	Lysosomal enzymes	-4.667						-0.44332	2.4532
ENSMUSG00000000290	Itgb2	Integrin subunit, leukocyte adhesion and migration	Integrin-mediated adhesion	-6.9817						-1.1781	4.0108
ENSMUSG00000030786	Itgam	Integrin subunit, leukocyte adhesion, phagocytosis	Integrin-mediated adhesion	-2.9674						-1.0248	1.2851
ENSMUSG00000042228	Lyn	Src-family kinase, immune receptor signaling	Src-family kinase signaling	-4.0084						-0.42124	1.9975
ENSMUSG00000022221	Ripk3	Kinase, mediates necroptosis cell death	Cell death (necroptosis)	-3.3721						-0.71632	1.5431
ENSMUSG00000040026	Saa3	Acute-phase protein, inflammatory response	Acute-phase inflammatory response	-6.9335						-2.0941	3.9823
ENSMUSG00000044080	S100a1	Calcium-binding protein, signal transduction	Calcium-binding signal transduction	-3.648						-0.85814	1.7406
ENSMUSG00000007564	Ppp2r1a	Phosphatase scaffold subunit, signaling regulation	Phosphatase signaling regulation	-3.9479						-0.34446	1.9506

### Sheet: PI3K and AKT 
					Representation of gene in GESEA pathway				Limma
ensmblID	Gene	Biological Function	Pathway	GSEA	PI5P, PP2A and IER3 regulation of PI3K and AKT	Constitutive signaling by PI3K in cancer	Neg regulation of PI3K AKT network	Actin filiment organization	log2FC	FDR
ENSMUSG00000015143	Actn1	Alpha-actinin; crosslinks actin filaments	Actin Cytoskeleton Dynamics	-2.6788					-0.58668	1.1134
ENSMUSG00000054808	Actn4	Alpha-actinin; crosslinks actin filaments	Actin Cytoskeleton Dynamics	-3.2499					-0.40945	1.4651
ENSMUSG00000029106	Add1	Adducin; assembles spectrin-actin membrane skeleton	Actin Cytoskeleton Dynamics	-2.6877					-0.50741	1.1191
ENSMUSG00000006304	Arpc2	Arp2/3 complex subunit; nucleates branched actin	Actin Cytoskeleton Dynamics	-1.9238					-0.17114	0.67673
ENSMUSG00000038859	Baiap2l1	IRSp53-like; membrane deformation, filopodia formation	Actin Cytoskeleton Dynamics	-1.7134					-0.42284	0.57026
ENSMUSG00000028656	Cap1	Adenylyl cyclase-associated protein; promotes actin turnover	Actin Cytoskeleton Dynamics	-4.1956					-0.55663	2.1303
ENSMUSG00000021338	Carmil1	Actin capping regulator; drives lamellipodia formation	Actin Cytoskeleton Dynamics	-2.2248					-0.49172	0.84157
ENSMUSG00000030707	Coro1a	Coronin; regulates actin in immune cells	Actin Cytoskeleton Dynamics	-3.1512					-0.38587	1.4052
ENSMUSG00000024835	Coro1b	Coronin; regulates actin filament turnover	Actin Cytoskeleton Dynamics	-5.4307					-0.52043	2.9889
ENSMUSG00000020836	Coro6	Coronin family; regulates actin cytoskeleton	Actin Cytoskeleton Dynamics	-3.2348					-1.1714	1.455
ENSMUSG00000039637	Coro7	Coronin; Golgi-associated actin regulation	Actin Cytoskeleton Dynamics	-2.7763					-0.50164	1.1746
ENSMUSG00000034675	Dbn1	Drebrin; actin-binding neuronal cytoskeletal protein	Actin Cytoskeleton Dynamics	-2.3388					-1.0307	0.90547
ENSMUSG00000024456	Diaph1	Formin; nucleates and elongates actin filaments	Actin Cytoskeleton Dynamics	-1.9941					-0.7661	0.71578
ENSMUSG00000015766	Eps8	Actin-capping protein; regulates cytoskeletal signaling	Actin Cytoskeleton Dynamics	-5.3543					-1.2545	2.9408
ENSMUSG00000049515	Espnl	Espin-like; actin-bundling protein in stereocilia	Actin Cytoskeleton Dynamics	-4.8996					-0.79236	2.6271
ENSMUSG00000026879	Gsn	Gelsolin; severs and caps actin filaments	Actin Cytoskeleton Dynamics	-10.292					-1.2765	5.9448
ENSMUSG00000021998	Lcp1	Plastin (L-plastin); bundles actin in leukocytes	Actin Cytoskeleton Dynamics	-1.9103					-0.34196	0.66985
ENSMUSG00000019823	Mical1	Oxidoreductase; disassembles actin filaments	Actin Cytoskeleton Dynamics	-2.1048					-0.49454	0.7737
ENSMUSG00000038244	Mical2	Oxidoreductase; disassembles actin filaments	Actin Cytoskeleton Dynamics	-5.7321					-2.5811	3.1866
ENSMUSG00000036718	Micall2	Actin-regulatory protein; membrane trafficking, cytoskeleton	Actin Cytoskeleton Dynamics	-4.3221					-0.98553	2.2183
ENSMUSG00000016382	Pls3	Plastin; bundles actin filaments	Actin Cytoskeleton Dynamics	-4.9014					-1.29	2.6271
ENSMUSG00000010154	Spire2	Actin nucleator; cooperates with formins	Actin Cytoskeleton Dynamics	-2.9229					-0.73674	1.2619
ENSMUSG00000026547	Tagln2	Transgelin; actin-binding cytoskeletal organizer	Actin Cytoskeleton Dynamics	-3.1126					-0.36801	1.378
ENSMUSG00000028328	Tmod1	Tropomodulin; caps actin filament pointed ends	Actin Cytoskeleton Dynamics	-7.7616					-1.2232	4.5273
ENSMUSG00000032366	Tpm1	Tropomyosin; stabilizes and regulates actin filaments	Actin Cytoskeleton Dynamics	-4.5525					-0.67696	2.3727
ENSMUSG00000031799	Tpm4	Tropomyosin; stabilizes and regulates actin filaments	Actin Cytoskeleton Dynamics	-4.5391					-0.66465	2.366
ENSMUSG00000030403	Vasp	Regulates actin polymerization; drives filopodia formation	Actin Cytoskeleton Dynamics	-3.8301					-0.54565	1.8669
ENSMUSG00000020056	Washc3	WASH complex subunit; drives endosomal actin polymerization	Actin Cytoskeleton Dynamics	-2.0191					-0.30269	0.72827
ENSMUSG00000005103	Wdr1	Cofilin cofactor; promotes actin filament disassembly	Actin Cytoskeleton Dynamics	-4.0869					-0.53388	2.0561
ENSMUSG00000029860	Zyx	Zyxin; focal adhesion, cytoskeletal signaling protein	Actin Cytoskeleton Dynamics	-6.4224					-1.0507	3.6445
ENSMUSG00000057329	Bcl2	Anti-apoptotic protein; inhibits programmed cell death	Apoptosis & Cell Death	-2.2217					-0.43142	0.83972
ENSMUSG00000033538	Casp4	Inflammatory caspase; mediates pyroptosis, inflammation	Apoptosis & Cell Death	-3.9027					-1.2609	1.9189
ENSMUSG00000003541	Ier3	Immediate early gene; stress response, apoptosis regulation	Apoptosis & Cell Death	-5.8256					-0.99253	3.231
ENSMUSG00000032232	Cgnl1	Cingulin-like; tight junction cytoskeletal linker	Cell Adhesion & Junctions	-4.334					-1.3363	2.2263
ENSMUSG00000022505	Emp2	Membrane protein; regulates integrin-mediated cell adhesion	Cell Adhesion & Junctions	-7.1023					-2.9089	4.0934
ENSMUSG00000037902	Sirpa	Signal regulatory protein; inhibits phagocytosis, adhesion	Cell Adhesion & Junctions	-3.071					-0.42398	1.3503
ENSMUSG00000055980	Irs1	Insulin receptor substrate; relays insulin/IGF signaling	Growth Factor / PI3K-AKT Signaling	-2.6482					-1.0303	1.0919
ENSMUSG00000009376	Met	Receptor tyrosine kinase; drives growth, motility signaling	Growth Factor / PI3K-AKT Signaling	-15.643					-3.0008	8.4101
ENSMUSG00000000489	Pdgfb	Growth factor; activates PDGF receptor signaling	Growth Factor / PI3K-AKT Signaling	-6.3872					-2.2285	3.6235
ENSMUSG00000032462	Pik3cb	PI3K catalytic subunit; drives PI3K-AKT signaling	Growth Factor / PI3K-AKT Signaling	-3.0962					-0.71971	1.3655
ENSMUSG00000025417	Pip4k2c	Phosphatidylinositol kinase; regulates PIP2 metabolism	Growth Factor / PI3K-AKT Signaling	-2.0162					-0.30681	0.72751
ENSMUSG00000028126	Pip5k1a	Phosphatidylinositol kinase; generates PIP2 signaling lipid	Growth Factor / PI3K-AKT Signaling	-2.0675					-0.28924	0.75304
ENSMUSG00000024867	Pip5k1b	Phosphatidylinositol kinase; generates PIP2 signaling lipid	Growth Factor / PI3K-AKT Signaling	-1.911					-1.0126	0.67015
ENSMUSG00000027646	Src	Non-receptor tyrosine kinase; growth factor signal transduction	Growth Factor / PI3K-AKT Signaling	-9.7541					-3.0967	5.6628
ENSMUSG00000032715	Trib3	Pseudokinase; regulates insulin and stress signaling	Growth Factor / PI3K-AKT Signaling	-2.0428					-0.59859	0.74118
ENSMUSG00000022831	Hcls1	Hematopoietic adaptor; actin remodeling in immune cells	Immune Cell Signaling	-5.4602					-0.72125	3.0071
ENSMUSG00000059883	Irak4	Kinase; mediates toll-like receptor/IL-1 signaling	Immune Cell Signaling	-2.0278					-0.39204	0.73211
ENSMUSG00000025017	Pik3ap1	PI3K adaptor protein; B-cell receptor signaling	Immune Cell Signaling	-3.1908					-1.0496	1.426
ENSMUSG00000059456	Ptk2b	Non-receptor tyrosine kinase; adhesion, calcium signaling	Immune Cell Signaling	-4.6261					-0.60432	2.4204
ENSMUSG00000063065	Mapk3	ERK1 kinase; drives MAPK signaling, proliferation	MAPK Signaling	-5.805					-0.7282	3.2244
ENSMUSG00000038292	Kash5	Nuclear envelope protein; meiotic chromosome movement	Meiosis & Fertilization	-2.9011					-1.2277	1.2501
ENSMUSG00000034758	Tle6	Transducin-like enhancer; oocyte cytoskeletal scaffold	Meiosis & Fertilization	-3.811					-0.94954	1.853
ENSMUSG00000020900	Myh10	Non-muscle myosin heavy chain; cytokinesis, cell motility	Myosin Motor Proteins	-1.7948					-0.66872	0.61227
ENSMUSG00000017774	Myo1c	Unconventional myosin; membrane trafficking, mechanotransduction	Myosin Motor Proteins	-3.4314					-0.54178	1.5851
ENSMUSG00000032220	Myo1e	Unconventional myosin; podocyte function, endocytosis	Myosin Motor Proteins	-2.284					-0.58418	0.87344
ENSMUSG00000020437	Myo1g	Unconventional myosin; membrane-cytoskeleton dynamics in leukocytes	Myosin Motor Proteins	-5.8938					-1.9101	3.2854
ENSMUSG00000066952	Myo1h	Unconventional myosin; actin-based motor protein	Myosin Motor Proteins	-8.5852					-2.1991	4.988
ENSMUSG00000033577	Myo6	Unconventional myosin; retrograde actin-based transport	Myosin Motor Proteins	-3.4373					-0.8623	1.5882
ENSMUSG00000075705	Msrb1	Methionine sulfoxide reductase; antioxidant defense	Other/Miscellaneous	-3.6631					-0.95518	1.7495
ENSMUSG00000007564	Ppp2r1a	PP2A scaffold subunit; regulates protein dephosphorylation	Phosphatase Regulation (PP2A)	-3.9479					-0.34446	1.9506
ENSMUSG00000024777	Ppp2r5b	PP2A regulatory subunit; regulates protein dephosphorylation	Phosphatase Regulation (PP2A)	-2.5362					-0.50592	1.0244
ENSMUSG00000030047	Arhgap25	Rho GTPase-activating protein; inactivates Rac signaling	Rho GTPase Signaling	-8.2749					-1.2841	4.8484
ENSMUSG00000031355	Arhgap6	Rho GTPase-activating protein; inactivates RhoA signaling	Rho GTPase Signaling	-2.2485					-0.4683	0.85479
ENSMUSG00000017670	Elmo2	GEF complex component; activates Rac, phagocytosis	Rho GTPase Signaling	-1.8063					-0.28263	0.61699
ENSMUSG00000030536	Iqgap1	Scaffold protein; links Rho GTPases to cytoskeleton	Rho GTPase Signaling	-1.9429					-0.32466	0.68719
ENSMUSG00000030685	Kctd13	BTB domain protein; regulates RhoA signaling	Rho GTPase Signaling	-2.0026					-0.29935	0.72083
ENSMUSG00000033220	Rac2	Rho GTPase; regulates actin, immune cell function	Rho GTPase Signaling	-7.3188					-0.87828	4.2297
ENSMUSG00000002233	Rhoc	Rho GTPase; regulates cytoskeleton and cell motility	Rho GTPase Signaling	-9.5301					-2.0036	5.5808
ENSMUSG00000041845	Rhod	Rho GTPase; regulates endosome dynamics, cytoskeleton	Rho GTPase Signaling	-2.148					-0.72993	0.79877
ENSMUSG00000029449	Rhof	Rho GTPase; drives filopodia formation	Rho GTPase Signaling	-3.6719					-0.51228	1.7538
ENSMUSG00000073982	Rhog	Rho GTPase; cytoskeletal remodeling, phagocytosis	Rho GTPase Signaling	-2.5322					-0.32357	1.0217
ENSMUSG00000046768	Rhoj	Rho GTPase; regulates endothelial cell migration	Rho GTPase Signaling	-7.5272					-2.2674	4.3722
ENSMUSG00000034226	Rhov	Rho GTPase; regulates epithelial cell migration	Rho GTPase Signaling	-3.2608					-0.967	1.4727
ENSMUSG00000018909	Arrb1	Beta-arrestin; GPCR desensitization and receptor trafficking	Vesicle Trafficking & Endocytosis	-1.8891					-0.24864	0.65968
ENSMUSG00000033335	Dnm2	Dynamin; mediates vesicle fission, endocytosis	Vesicle Trafficking & Endocytosis	-2.1442					-0.31962	0.79668
ENSMUSG00000019359	Gdpd2	Phosphodiesterase; lipid signaling, cell differentiation	Vesicle Trafficking & Endocytosis	-3.1611					-1.2107	1.411

### Sheet: Inflammatory Signaling 
					Representation of gene in GESEA pathway										Limma
ensmblID	Gene	Biological Function	Pathway	GSEA	Response to Type II IFN	Cellular response to Type II IFN	Regulation of IL-1B production	Regulation of IL-1 production	Regulation of IL-8 production	Positive regulation of IL-8 production	Negative regulation of IL-6 production	Regulation of IL-6 production	Regulation of TNFa production	Regulation of TNF superfamily production	log2FC	FDR
ENSMUSG00000074361	C5ar2	Complement C5a receptor, modulates inflammation	Chemokines & Chemotaxis	-2.0035											-0.64651	0.72134
ENSMUSG00000035385	Ccl2	Monocyte chemoattractant protein-1, recruits monocytes	Chemokines & Chemotaxis	-2.7388											-0.77984	1.1503
ENSMUSG00000000982	Ccl3	Chemokine attracting macrophages, monocytes, neutrophils	Chemokines & Chemotaxis	-7.0016											-0.95752	4.0246
ENSMUSG00000018930	Ccl4	Chemokine recruiting monocytes/macrophages to inflammation	Chemokines & Chemotaxis	-10.599											-2.8829	6.0657
ENSMUSG00000052336	Cx3cr1	Fractalkine receptor, microglia/monocyte chemotaxis	Chemokines & Chemotaxis	-5.5035											-1.5532	3.0378
ENSMUSG00000018920	Cxcl16	Chemokine/scavenger receptor ligand, T-cell chemotaxis	Chemokines & Chemotaxis	-9.28											-3.5381	5.4226
ENSMUSG00000051439	Cd14	Co-receptor for LPS/TLR4 signaling	Toll-like Receptor / Innate PRR Signaling	-7.2545											-1.1722	4.1922
ENSMUSG00000016024	Lbp	LPS-binding protein, delivers LPS to CD14	Toll-like Receptor / Innate PRR Signaling	-3.3166											-1.743	1.5073
ENSMUSG00000032508	Myd88	Universal TLR/IL-1R adaptor protein	Toll-like Receptor / Innate PRR Signaling	-1.7336											-0.21319	0.5812
ENSMUSG00000047123	Ticam1	TLR adaptor (TRIF) for TLR3/4 signaling	Toll-like Receptor / Innate PRR Signaling	-5.6213											-1.1787	3.113
ENSMUSG00000056130	Ticam2	TRIF-related adaptor molecule for TLR4	Toll-like Receptor / Innate PRR Signaling	-1.4245											-0.36357	0.43083
ENSMUSG00000031639	Tlr3	Toll-like receptor sensing viral dsRNA	Toll-like Receptor / Innate PRR Signaling	-1.1649											-0.33834	0.32051
ENSMUSG00000051498	Tlr6	Toll-like receptor, detects bacterial lipopeptides	Toll-like Receptor / Innate PRR Signaling	-1.6746											-0.41282	0.54882
ENSMUSG00000036908	Unc93b1	Chaperone trafficking endosomal TLRs	Toll-like Receptor / Innate PRR Signaling	-3.3399											-0.47081	1.5206
ENSMUSG00000033538	Casp4	Inflammatory caspase activating non-canonical inflammasome	NOD-like Receptor / Inflammasome Signaling	-3.9027											-1.2609	1.9189
ENSMUSG00000022575	Gsdmd	Pore-forming executioner of pyroptosis	NOD-like Receptor / Inflammasome Signaling	-2.5168											-0.50531	1.0126
ENSMUSG00000039217	Il18	Pro-inflammatory cytokine inducing IFN-gamma	NOD-like Receptor / Inflammasome Signaling	-1.4183											-0.36693	0.42812
ENSMUSG00000027398	Il1b	Pro-inflammatory cytokine IL-1 beta	NOD-like Receptor / Inflammasome Signaling	-5.9391											-2.3329	3.3188
ENSMUSG00000026073	Il1r2	Decoy receptor limiting IL-1 signaling	NOD-like Receptor / Inflammasome Signaling	-2.3387											-1.251	0.90547
ENSMUSG00000071203	Naip5	NLR sensor detecting bacterial flagellin	NOD-like Receptor / Inflammasome Signaling	-1.662											-0.41029	0.54311
ENSMUSG00000049871	Nlrc3	Negative regulator of NOD-like receptor signaling	NOD-like Receptor / Inflammasome Signaling	-2.5039											-0.52369	1.0046
ENSMUSG00000039193	Nlrc4	Inflammasome sensor for flagellin/T3SS	NOD-like Receptor / Inflammasome Signaling	-1.4593											-0.49698	0.44807
ENSMUSG00000049709	Nlrp10	NLR family member modulating inflammasome activity	NOD-like Receptor / Inflammasome Signaling	-3.6327											-1.4452	1.7304
ENSMUSG00000032691	Nlrp3	Inflammasome sensor triggering IL-1β maturation	NOD-like Receptor / Inflammasome Signaling	-4.2551											-0.95786	2.1705
ENSMUSG00000032109	Nlrx1	Mitochondrial NLR modulating innate immune signaling	NOD-like Receptor / Inflammasome Signaling	-2.699											-0.63656	1.125
ENSMUSG00000038058	Nod1	Cytosolic PRR detecting bacterial peptidoglycan	NOD-like Receptor / Inflammasome Signaling	-4.9605											-1.2881	2.6682
ENSMUSG00000055994	Nod2	Cytosolic PRR sensing bacterial muramyl dipeptide	NOD-like Receptor / Inflammasome Signaling	-1.4038											-0.59795	0.42078
ENSMUSG00000028270	Gbp2	Interferon-induced GTPase restricting intracellular pathogens	Antiviral / RIG-I & Interferon Signaling	-2.298											-0.97571	0.88098
ENSMUSG00000028268	Gbp3	Interferon-induced GTPase, antimicrobial defense	Antiviral / RIG-I & Interferon Signaling	-1.8816											-0.71765	0.65497
ENSMUSG00000073490	Ifi207	Interferon-inducible protein, innate immune response	Antiviral / RIG-I & Interferon Signaling	-1.6148											-0.61204	0.52103
ENSMUSG00000025492	Ifitm3	Interferon-induced transmembrane protein blocking viral entry	Antiviral / RIG-I & Interferon Signaling	-3.9184											-0.58041	1.9293
ENSMUSG00000059108	Ifitm6	Interferon-induced transmembrane antiviral restriction protein	Antiviral / RIG-I & Interferon Signaling	-8.4565											-2.0539	4.932
ENSMUSG00000020009	Ifngr1	Interferon-gamma receptor subunit 1	Antiviral / RIG-I & Interferon Signaling	-1.7547											-0.38336	0.59093
ENSMUSG00000037523	Mavs	Mitochondrial adaptor for RIG-I/MDA5 signaling	Antiviral / RIG-I & Interferon Signaling	-2.415											-0.36545	0.95226
ENSMUSG00000052776	Oas1a	2'-5'-oligoadenylate synthetase, antiviral RNase L activator	Antiviral / RIG-I & Interferon Signaling	-4.6528											-2.4813	2.441
ENSMUSG00000001166	Oas1c	2'-5'-oligoadenylate synthetase family, antiviral defense	Antiviral / RIG-I & Interferon Signaling	-2.146											-0.91182	0.79784
ENSMUSG00000066861	Oas1g	2'-5'-oligoadenylate synthetase, interferon-induced antiviral	Antiviral / RIG-I & Interferon Signaling	-6.7971											-1.6386	3.8991
ENSMUSG00000032690	Oas2	Interferon-induced antiviral 2'-5'-oligoadenylate synthetase	Antiviral / RIG-I & Interferon Signaling	-1.5445											-0.72133	0.48812
ENSMUSG00000032661	Oas3	Interferon-induced antiviral 2'-5'-oligoadenylate synthetase	Antiviral / RIG-I & Interferon Signaling	-2.8855											-1.4372	1.2395
ENSMUSG00000040296	Rigi	Cytosolic RNA sensor (RIG-I) for viral RNA	Antiviral / RIG-I & Interferon Signaling	-3.9033											-1.353	1.9189
ENSMUSG00000004040	Stat3	Transcription factor for cytokine/growth factor signaling	Antiviral / RIG-I & Interferon Signaling	-4.6889											-0.66658	2.466
ENSMUSG00000032175	Tyk2	Janus kinase mediating type I IFN signaling	Antiviral / RIG-I & Interferon Signaling	-2.6274											-0.34594	1.079
ENSMUSG00000026628	Atf3	Stress-inducible transcription factor, immune regulation	TNF / NF-κB Signaling	-7.6048											-0.84564	4.4253
ENSMUSG00000028191	Bcl10	Scaffold protein activating NF-κB	TNF / NF-κB Signaling	-3.4419											-0.4106	1.5919
ENSMUSG00000053175	Bcl3	Atypical IκB regulating NF-κB transcription	TNF / NF-κB Signaling	-4.2772											-1.2745	2.1874
ENSMUSG00000056501	Cebpb	Transcription factor regulating inflammatory genes	TNF / NF-κB Signaling	-1.2984											-0.20909	0.37671
ENSMUSG00000025408	Ddit3	CHOP, stress-induced transcription factor apoptosis	TNF / NF-κB Signaling	-1.8288											-0.36378	0.62716
ENSMUSG00000020227	Irak3	Negative regulator of IRAK/TLR signaling	TNF / NF-κB Signaling	-1.4737											-0.58313	0.45406
ENSMUSG00000058444	Map2k5	MAP kinase kinase activating ERK5 pathway	TNF / NF-κB Signaling	-1.4738											-0.17313	0.45406
ENSMUSG00000016528	Mapkapk2	Kinase downstream of p38, cytokine production	TNF / NF-κB Signaling	-1.1842											-0.12131	0.32971
ENSMUSG00000042419	Nfkbil1	Inhibits NF-κB inflammatory transcription	TNF / NF-κB Signaling	-1.5168											-0.36353	0.47427
ENSMUSG00000038495	Otud7b	Deubiquitinase regulating NF-κB pathway	TNF / NF-κB Signaling	-2.0302											-0.27146	0.73324
ENSMUSG00000024927	Rela	NF-κB subunit p65, transcription factor	TNF / NF-κB Signaling	-1.3931											-0.18984	0.41661
ENSMUSG00000021408	Ripk1	Kinase mediating TNF-induced necroptosis/apoptosis	TNF / NF-κB Signaling	-1.4335											-0.31763	0.43565
ENSM+A57:P59USG00000024401	Tnf	Pro-inflammatory cytokine TNF-alpha	TNF / NF-κB Signaling	-3.6632											-0.85286	1.7495
ENSMUSG00000019850	Tnfaip3	A20, deubiquitinase limiting NF-κB signaling	TNF / NF-κB Signaling	-4.09											-1.0084	2.0577
ENSMUSG00000035678	Tnfsf9	4-1BB ligand, costimulatory TNF family member	TNF / NF-κB Signaling	-8.0217											-1.2786	4.6862
ENSMUSG00000042677	Zc3h12a	Regnase-1, mRNA-degrading anti-inflammatory enzyme	TNF / NF-κB Signaling	-1.7401											-0.54283	0.58401
ENSMUSG00000002602	Axl	Receptor tyrosine kinase for efferocytosis	Fc Receptor / Phagocytic Signaling	-2.903											-2.7312	1.2512
ENSMUSG00000022667	Cd200r1	Inhibitory receptor dampening myeloid activation	Fc Receptor / Phagocytic Signaling	-1.6428											-0.51084	0.53464
ENSMUSG00000004709	Cd244a	SLAM-family immune regulatory receptor	Fc Receptor / Phagocytic Signaling	-5.7326											-2.2886	3.1866
ENSMUSG00000034641	Cd300ld	Immune receptor regulating myeloid cell activation	Fc Receptor / Phagocytic Signaling	-9.5699											-3.1096	5.6015
ENSMUSG00000002944	Cd36	Scavenger receptor for lipids/apoptotic cells	Fc Receptor / Phagocytic Signaling	-4.3992											-2.6359	2.2684
ENSMUSG00000055447	Cd47	Don't-eat-me signal, binds SIRPα	Fc Receptor / Phagocytic Signaling	-4.5753											-0.60121	2.3885
ENSMUSG00000058715	Fcer1g	Fc receptor common gamma signaling chain	Fc Receptor / Phagocytic Signaling	-2.951											-0.41871	1.2769
ENSMUSG00000031451	Gas6	Ligand for Axl/Tyro3 efferocytosis receptors	Fc Receptor / Phagocytic Signaling	-1.7248											-0.24167	0.57603
ENSMUSG00000000791	Il12rb1	IL-12 receptor subunit, Th1 signaling	Fc Receptor / Phagocytic Signaling	-4.5278											-0.91568	2.3585
ENSMUSG00000027843	Ptpn22	Phosphatase regulating immune receptor signaling	Fc Receptor / Phagocytic Signaling	-4.4584											-2.0613	2.3128
ENSMUSG00000004266	Ptpn6	SHP-1 phosphatase, inhibits immune receptor signaling	Fc Receptor / Phagocytic Signaling	-1.3106											-0.1386	0.38174
ENSMUSG00000057135	Scimp	Adaptor linking TLR signaling to Syk	Fc Receptor / Phagocytic Signaling	-3.9141											-1.1982	1.9269
ENSMUSG00000037902	Sirpa	Inhibitory receptor for CD47, limits phagocytosis	Fc Receptor / Phagocytic Signaling	-3.071											-0.42398	1.3503
ENSMUSG00000030579	Tyrobp	DAP12 adaptor for immune receptor signaling	Fc Receptor / Phagocytic Signaling	-1.1957											-0.19504	0.33401
ENSMUSG00000020101	Vsir	VISTA, immune checkpoint inhibitory receptor	Fc Receptor / Phagocytic Signaling	-1.5773											-0.18202	0.50323
ENSMUSG00000006519	Cyba	NADPH oxidase subunit (p22phox), ROS production	Oxidative Burst / ROS Metabolism	-2.7774											-0.57764	1.1754
ENSMUSG00000015340	Cybb	NADPH oxidase subunit (gp91phox), ROS production	Oxidative Burst / ROS Metabolism	-3.7515											-1.181	1.8072
ENSMUSG00000060803	Gstp1	Glutathione S-transferase, detoxification/oxidative stress	Oxidative Burst / ROS Metabolism	-1.7415											-0.33133	0.58501
ENSMUSG00000010047	Hyal2	Hyaluronidase degrading extracellular hyaluronan	Oxidative Burst / ROS Metabolism	-5.517											-0.67088	3.0468
ENSMUSG00000020826	Nos2	Inducible nitric oxide synthase, antimicrobial NO	Oxidative Burst / ROS Metabolism	-10.547											-3.163	6.0546
ENSMUSG00000042682	Selenok	Selenoprotein K, ER calcium/redox regulation	Oxidative Burst / ROS Metabolism	-2.3286											-0.37079	0.89963
ENSMUSG00000075701	Selenos	Selenoprotein S, ER stress/redox regulation	Oxidative Burst / ROS Metabolism	-1.7259											-0.24091	0.5767
ENSMUSG00000041736	Tspo	Mitochondrial translocator protein, steroid/ROS regulation	Oxidative Burst / ROS Metabolism	-2.6459											-0.50686	1.0907
ENSMUSG00000062825	Actg1	Gamma-actin, cytoskeletal structural protein	Actin Cytoskeleton & Phagocytosis	-2.5644											-0.32389	1.0402
ENSMUSG00000026509	Capn2	Calpain-2, calcium-dependent cytoskeletal protease	Actin Cytoskeleton & Phagocytosis	-2.6436											-0.55589	1.0892
ENSMUSG00000045664	Cdc42ep2	Cdc42 effector protein, actin cytoskeleton regulation	Actin Cytoskeleton & Phagocytosis	-10.123											-3.0306	5.8641
ENSMUSG00000041598	Cdc42ep4	Cdc42 effector protein regulating septin/actin	Actin Cytoskeleton & Phagocytosis	-4.7134											-0.92076	2.4874
ENSMUSG00000026938	Fcna	Ficolin-A, lectin pathway complement activator	Actin Cytoskeleton & Phagocytosis	-6.5488											-1.3368	3.7311
ENSMUSG00000026879	Gsn	Gelsolin, actin filament severing/capping protein	Actin Cytoskeleton & Phagocytosis	-10.292											-1.2765	5.9448
ENSMUSG00000028581	Laptm5	Lysosomal transmembrane protein, immune cell signaling	Actin Cytoskeleton & Phagocytosis	-1.3958											-0.11877	0.4174
ENSMUSG00000000631	Myo18a	Unconventional myosin regulating Golgi/actin dynamics	Actin Cytoskeleton & Phagocytosis	-1.9659											-0.43763	0.70017
ENSMUSG00000017774	Myo1c	Unconventional myosin, membrane trafficking/motility	Actin Cytoskeleton & Phagocytosis	-3.4314											-0.54178	1.5851
ENSMUSG00000022488	Nckap1l	WAVE complex component, actin remodeling	Actin Cytoskeleton & Phagocytosis	-2.4698											-0.48829	0.98468
ENSMUSG00000026177	Slc11a1	Nramp1, macrophage antimicrobial ion transporter	Actin Cytoskeleton & Phagocytosis	-1.9299											-0.4915	0.67968
ENSMUSG00000051457	Spn	CD43/sialophorin, leukocyte anti-adhesion molecule	Actin Cytoskeleton & Phagocytosis	-1.4216											-0.51857	0.42962
ENSMUSG00000035279	Ssc5d	Scavenger receptor cysteine-rich pathogen-binding protein	Actin Cytoskeleton & Phagocytosis	-3.5327											-1.6622	1.6583
ENSMUSG00000026728	Vim	Vimentin, intermediate filament cytoskeletal protein	Actin Cytoskeleton & Phagocytosis	-6.925											-1.4454	3.9811
ENSMUSG00000031165	Was	WASP, actin polymerization in immune cells	Actin Cytoskeleton & Phagocytosis	-1.6148											-0.39169	0.52103
ENSMUSG00000029860	Zyx	Zyxin, focal adhesion cytoskeletal regulator	Actin Cytoskeleton & Phagocytosis	-6.4224											-1.0507	3.6445
ENSMUSG00000018909	Arrb1	Beta-arrestin, GPCR desensitization/endocytosis	Vesicle Trafficking & Secretion	-1.8891											-0.24864	0.65968
ENSMUSG00000034974	Dapk3	Death-associated protein kinase, autophagy/apoptosis regulation	Vesicle Trafficking & Secretion	-4.1											-0.61365	2.0645
ENSMUSG00000038844	Kif16b	Kinesin motor for endosomal transport	Vesicle Trafficking & Secretion	-2.0723											-0.46276	0.75554
ENSMUSG00000051343	Rab11fip5	Rab11 effector regulating recycling endosomes	Vesicle Trafficking & Secretion	-2.4526											-0.4171	0.97359
ENSMUSG00000031504	Rab20	Small GTPase regulating endosomal trafficking	Vesicle Trafficking & Secretion	-4.3466											-0.62405	2.2344
ENSMUSG00000052688	Rab7b	Small GTPase, endosome-to-Golgi transport	Vesicle Trafficking & Secretion	-4.1092											-0.42865	2.0698
ENSMUSG00000025340	Rabgef1	Guanine exchange factor activating Rab5	Vesicle Trafficking & Secretion	-1.2301											-0.19674	0.3478
ENSMUSG00000030805	Stx4a	Syntaxin-4, SNARE mediating vesicle fusion	Vesicle Trafficking & Secretion	-2.854											-0.45662	1.2229
ENSMUSG00000026797	Stxbp1	Syntaxin-binding protein, vesicle fusion regulation	Vesicle Trafficking & Secretion	-5.7618											-0.88091	3.1981
ENSMUSG00000004626	Stxbp2	Munc18-2, regulates SNARE-mediated exocytosis	Vesicle Trafficking & Secretion	-3.8282											-0.40637	1.8654
ENSMUSG00000022749	Tbc1d23	Golgi vesicle tethering, Rab GAP domain	Vesicle Trafficking & Secretion	-1.4859											-0.34617	0.45949
ENSMUSG00000021248	Tmed10	Cargo receptor for ER-Golgi vesicle transport	Vesicle Trafficking & Secretion	-1.5592											-0.15713	0.49562
ENSMUSG00000026696	Vamp4	SNARE protein, Golgi/endosomal vesicle trafficking	Vesicle Trafficking & Secretion	-1.6973											-0.36859	0.56149
ENSMUSG00000025473	Adam8	Metalloprotease, membrane protein shedding/inflammation	Extracellular Matrix / Proteolysis	-8.2775											-3.1907	4.8484
ENSMUSG00000023175	Bsg	Basigin/CD147, MMP induction and cell adhesion	Extracellular Matrix / Proteolysis	-4.0813											-0.4475	2.0517
ENSMUSG00000074272	Ceacam1	Cell adhesion molecule, immune regulation	Extracellular Matrix / Proteolysis	-3.7605											-1.6402	1.8117
ENSMUSG00000022037	Clu	Clusterin, chaperone in apoptosis/complement regulation	Extracellular Matrix / Proteolysis	-10.163											-4.8929	5.8816
ENSMUSG00000024816	Frmd8	FERM domain protein, iRhom/ADAM17 stabilization	Extracellular Matrix / Proteolysis	-1.7515											-0.17112	0.58987
ENSMUSG00000054342	Kcnn4	Calcium-activated potassium channel, immune activation	Extracellular Matrix / Proteolysis	-5.6273											-2.2341	3.1159
ENSMUSG00000044734	Serpinb1a	Serine protease inhibitor protecting from elastase	Extracellular Matrix / Proteolysis	-1.5114											-0.73805	0.47185
ENSMUSG00000079049	Serpinb1c	Serine protease inhibitor, neutrophil protease regulation	Extracellular Matrix / Proteolysis	-5.7715											-2.0716	3.2041
ENSMUSG00000022892	App	Amyloid precursor protein, neuronal signaling	Metabolic & Lipid Regulation	-4.1045											-0.56312	2.0681
ENSMUSG00000057666	Gapdh	Glycolytic enzyme, housekeeping metabolic gene	Metabolic & Lipid Regulation	-2.6649											-0.27389	1.1035
ENSMUSG00000028048	Gba	Glucocerebrosidase, lysosomal lipid metabolism	Metabolic & Lipid Regulation	-6.0358											-0.53567	3.3844
ENSMUSG00000037580	Gch1	GTP cyclohydrolase, tetrahydrobiopterin synthesis	Metabolic & Lipid Regulation	-4.8589											-1.047	2.5996
ENSMUSG00000029816	Gpnmb	Glycoprotein regulating inflammation and tissue repair	Metabolic & Lipid Regulation	-2.0432											-0.2783	0.7412
ENSMUSG00000037012	Hk1	Hexokinase-1, glycolysis rate-limiting enzyme	Metabolic & Lipid Regulation	-6.0483											-0.97896	3.3906
ENSMUSG00000015568	Lpl	Lipoprotein lipase, hydrolyzes triglycerides	Metabolic & Lipid Regulation	-3.555											-0.47485	1.6757
ENSMUSG00000061878	Sphk1	Sphingosine kinase 1, lipid signaling	Metabolic & Lipid Regulation	-12.322											-3.8901	6.9066
ENSMUSG00000057342	Sphk2	Sphingosine kinase 2, sphingolipid metabolism	Metabolic & Lipid Regulation	-1.247											-0.16047	0.35564
ENSMUSG00000028195	Ccn1	Matricellular protein regulating adhesion/angiogenesis	Growth Factors & Tissue Repair	-1.5197											-0.77776	0.47538
ENSMUSG00000024621	Csf1r	Colony-stimulating factor 1 receptor, macrophage development	Growth Factors & Tissue Repair	-1.5809											-0.33701	0.50496
ENSMUSG00000022014	Epsti1	Epithelial-stromal interaction protein, interferon-induced	Growth Factors & Tissue Repair	-4.3552											-0.91096	2.2392
ENSMUSG00000022144	Gdnf	Glial-derived neurotrophic factor, neuron survival	Growth Factors & Tissue Repair	-2.0633											-1.1243	0.75088
ENSMUSG00000028864	Hgf	Hepatocyte growth factor, tissue regeneration	Growth Factors & Tissue Repair	-1.4603											-0.57309	0.44858
ENSMUSG00000020053	Igf1	Insulin-like growth factor 1, cell growth	Growth Factors & Tissue Repair	-1.5035											-0.37513	0.46795
ENSMUSG00000039942	Ptger4	Prostaglandin E2 receptor, inflammation modulation	Growth Factors & Tissue Repair	-2.0111											-0.67199	0.72528
ENSMUSG00000037992	Rara	Retinoic acid receptor alpha, transcription factor	Growth Factors & Tissue Repair	-1.5617											-0.23576	0.49674
ENSMUSG00000002603	Tgfb1	Transforming growth factor-beta, immune regulation	Growth Factors & Tissue Repair	-2.8224											-0.33113	1.2016
ENSMUSG00000022708	Zbtb20	Transcription factor regulating metabolism/development	Growth Factors & Tissue Repair	-2.1281											-0.50005	0.78674
ENSMUSG00000024659	Anxa1	Annexin A1, anti-inflammatory membrane-binding protein	Membrane & Calcium Regulation	-9.7415											-1.8104	5.6622
ENSMUSG00000029994	Anxa4	Annexin A4, calcium-dependent membrane binding	Membrane & Calcium Regulation	-12.924											-1.4608	7.1997
ENSMUSG00000037922	Bank1	B-cell scaffold protein, calcium signaling	Membrane & Calcium Regulation	-5.5238											-1.7263	3.0506
ENSMUSG00000024610	Cd74	MHC class II invariant chain chaperone	Membrane & Calcium Regulation	-2.9166											-0.82095	1.2592
ENSMUSG00000036273	Lrrk2	Kinase regulating vesicle trafficking, immune signaling	Membrane & Calcium Regulation	-2.6852											-0.96672	1.118
ENSMUSG00000041187	Prkd2	Protein kinase D2, signal transduction	Membrane & Calcium Regulation	-1.5885											-0.51701	0.50873
ENSMUSG00000034947	Tmem106a	Transmembrane protein, immune cell regulation	Membrane & Calcium Regulation	-5.9927											-0.99964	3.3559
